# Pan-cancer discovery of driver mutations in long noncoding RNAs reveals widespread functional rewiring of RNA regulatory elements

**DOI:** 10.64898/2026.06.10.730876

**Authors:** Sunandini Ramnarayanan, Roofiya Koya, Marta Soszynska-Jozwiak, Marta Szabat, Jack Roban, Sarang Bhutada, Bhavya Dhaka, Tilman Schaefer, Ai Ming Tham, Hugo A. Guillen Ramirez, Francesca Alessandroni, Michela Coan, Artem Baranovskii, Lambert Moyon, Annalisa Marsico, Colm Ryan, Richard S Houlston, Ryszard Kierzek, Elzbieta Kierzek, Rory Johnson

## Abstract

Most somatic mutations in cancer occur outside protein-coding genes, yet the functional impact of these mutations remains largely unknown. Long noncoding RNAs (lncRNAs) represent a major class of cancer-promoting genes whose molecular mechanisms are poorly understood. While individual driver mutations in lncRNAs have been identified, detecting such ‘driver lncRNAs’ at scale requires large tumour genome cohorts. We analyse 12,631 cancer genomes from the 100,000 Genomes Project (100kGP) and identify 121 lncRNAs under positive selection across 19 cancer types. These driver lncRNAs are independently supported by functional genomic screens, germline predisposing variants, mutual exclusivity with protein-coding drivers, and independent oncogenic lncRNA catalogues. Overall, approximately two-thirds of analysed tumours harbour at least one lncRNA driver mutation. Leveraging the depth of this dataset, we demonstrate that somatic mutations preferentially target and remodel RNA-binding protein (RBP) interaction sites to potentiate oncogenic lncRNAs, including *MALAT1*, *SNHG14* and *NEAT1*. From these data, we derive a model in which somatic mutations liberate oncogenic lncRNAs from repressive RNA:protein interactions. This work expands the number and nature of cancer driver genes, identifies targets for RNA-directed therapies, and demonstrates that with large tumour mutation catalogues we can dissect the molecular mechanisms of noncoding genes.
