## Supplementary File 4 for "Pan-cancer discovery of driver mutations in long noncoding RNAs reveals widespread functional rewiring of RNA regulatory elements"

### Sheet: Key
Sheet 1: Gene pairs predicted as significantly mutually exlucive across various cancer types at FDR <= 10%.
Sheet 2: Gene pairs predicted as significantly co-occurring across various cancer types at FDR <= 10%.

### Sheet: Mutually_Exclusive_Pairs_Across
gene1	gene2	pvalue	qvalue	cancer_type
BRAF	NRAS	2.52452e-16	4.38608e-15	SKCM
ETNK1	FIP1L1	0.0058439	0.0726754	PRAD
KMT2C	SPOP	0.00574168	0.0726754	PRAD
CTCF	TP53	0.000312637	0.00474825	BRCA
CTCF	CDH1	0.00735029	0.073917	BRCA
FGFR1	PIK3CA	0.00368022	0.053369	BRCA
ELL	MAP3K1	0.0125731	0.0985214	BRCA
GPC3	ETNK1	0.0130293	0.100101	BRCA
SF3B1	SNHG14	0.0131256	0.100305	BRCA
SF3B1	TP53	1.48017e-05	0.000190625	BRCA
FBXW7	CDH1	0.00483605	0.0583632	BRCA
SNHG14	MAP3K1	0.00252126	0.0379005	BRCA
SNHG14	CBFB	8.49738e-06	0.000120493	BRCA
SNHG14	PIK3CA	0.0061914	0.0675349	BRCA
SNHG14	RAD21	0.00782861	0.0769832	BRCA
SNHG14	ETNK1	0.00632526	0.0676507	BRCA
SNHG14	CDH1	0.00699935	0.0727216	BRCA
SNHG14	NCOR1	0.000478017	0.00720682	BRCA
PBRM1	MAP3K1	0.0125617	0.0985214	BRCA
ATM	MAP3K1	0.00493336	0.0584052	BRCA
ERBB3	TP53	0.0069771	0.0727216	BRCA
FAT3	MAP3K1	0.00386504	0.0535796	BRCA
FAT3	CBFB	0.0113436	0.0922006	BRCA
FAT3	GATA3	0.0101971	0.0826236	BRCA
FAT3	AKT1	0.00469539	0.0581224	BRCA
FAT3	RUNX1	0.0109885	0.0912965	BRCA
FAT3	CDH1	0.00500684	0.0584052	BRCA
ERBB2	MAP3K1	0.0111222	0.0919383	BRCA
MED12	GATA3	0.00352047	0.0513726	BRCA
APC	PIK3CA	0.00918499	0.0778047	BRCA
MAP3K1	ROS1	0.0102279	0.0826236	BRCA
MAP3K1	GATA3	2.13013e-05	0.000280003	BRCA
MAP3K1	LRP1B	0.00476734	0.0581224	BRCA
MAP3K1	ATP2B3	0.0121134	0.0980914	BRCA
MAP3K1	TRRAP	0.0121134	0.0980914	BRCA
MAP3K1	RB1	0.0120755	0.0980914	BRCA
MAP3K1	MAP2K4	1.94798e-06	2.56202e-05	BRCA
MAP3K1	TP53	3.57321e-16	2.33578e-15	BRCA
MAP3K1	CDH1	9.27579e-06	0.000122028	BRCA
MAP3K1	FAT1	0.0125731	0.0985214	BRCA
MAP3K1	KMT2A	0.00844794	0.0769832	BRCA
STK11	PIK3CA	0.00707017	0.0727216	BRCA
NUP98	ETNK1	0.00948355	0.0778047	BRCA
SSTR5-AS1	PIK3CA	0.0131045	0.100101	BRCA
CBFB	CSMD3	0.00412718	0.0535796	BRCA
CBFB	DLX6-AS1	0.00881314	0.0769832	BRCA
CBFB	TBX3	0.00589893	0.0656891	BRCA
CBFB	RB1	0.00194635	0.0305987	BRCA
CBFB	MAP2K4	0.00936986	0.0778047	BRCA
CBFB	TP53	5.3924e-19	3.16257e-18	BRCA
CBFB	NEAT1	0.0065784	0.0697465	BRCA
CBFB	MUC16	0.00457735	0.0581224	BRCA
ATR	GATA3	0.00957814	0.0778047	BRCA
GATA3	CSMD3	0.000764579	0.011095	BRCA
GATA3	BIRC6	0.00887643	0.0769832	BRCA
GATA3	LRP1B	0.0112387	0.0919383	BRCA
GATA3	TBX3	0.00200522	0.0305987	BRCA
GATA3	PIK3CA	3.10859e-08	3.17374e-07	BRCA
GATA3	FOXA1	0.00707392	0.0727216	BRCA
GATA3	ETNK1	0.0116675	0.0948117	BRCA
GATA3	MYH9	0.00156303	0.0250358	BRCA
GATA3	TP53	2.45739e-29	9.25306e-29	BRCA
GATA3	CDH1	3.37909e-12	2.89479e-11	BRCA
GATA3	BRCA2	0.00957814	0.0778047	BRCA
GATA3	KMT2D	0.00879698	0.0769832	BRCA
GATA3	MALAT1	0.012411	0.0985214	BRCA
GATA3	KDR	0.00811617	0.0769832	BRCA
PTPRB	CDH1	0.00393826	0.0535796	BRCA
USP9X	PIK3CA	0.0022723	0.0340583	BRCA
CSMD3	TBX3	0.0040957	0.0535796	BRCA
CSMD3	PIK3CA	0.0119292	0.0979316	BRCA
CSMD3	KMT2C	0.0055397	0.0652201	BRCA
CSMD3	CDH1	0.0027729	0.0419813	BRCA
CREBBP	CDH1	0.00900146	0.0773649	BRCA
PRDM16	PIK3CA	0.00455526	0.0581224	BRCA
DLX6-AS1	TBX3	0.00820079	0.0769832	BRCA
DLX6-AS1	PIK3CA	0.00940324	0.0778047	BRCA
PTEN	AKT1	0.00210187	0.0315347	BRCA
PTEN	PIK3CA	6.1098e-07	7.55614e-06	BRCA
PTEN	RAD21	0.00403659	0.0535796	BRCA
PTEN	ARID1A	0.00176378	0.0277009	BRCA
PTEN	UBR5	0.0126909	0.0985214	BRCA
PTPRD	PIK3CA	0.00876594	0.0769832	BRCA
PIK3R1	PIK3CA	2.72032e-05	0.000329072	BRCA
PIK3R1	CDH1	0.00701617	0.0727216	BRCA
AKT1	PIK3CA	1.35548e-09	1.44008e-08	BRCA
AKT1	TP53	0.00132075	0.0209888	BRCA
AKT1	ARID1A	0.00853115	0.0769832	BRCA
AKT1	CDH1	0.000529384	0.00793796	BRCA
AKT1	FIP1L1	0.00729672	0.073917	BRCA
LRP1B	PIK3CA	0.00814158	0.0769832	BRCA
LRP1B	CDH1	0.00385041	0.0535796	BRCA
MECOM	PIK3CA	0.00376208	0.0535796	BRCA
AKAP9	PIK3CA	0.00876594	0.0769832	BRCA
TBX3	TP53	1.40709e-10	1.41786e-09	BRCA
MEN1	TP53	0.00569148	0.0656891	BRCA
PIK3CA	GRIN2A	0.0060183	0.0656891	BRCA
PIK3CA	TP53	1.47489e-09	1.44008e-08	BRCA
PIK3CA	BRCA1	0.00507904	0.0584052	BRCA
PIK3CA	MUC16	0.00566715	0.0656891	BRCA
PIK3CA	FIP1L1	0.000761045	0.011095	BRCA
PIK3CA	FAT1	0.00342999	0.0507971	BRCA
PIK3CA	FAM135B	0.00852447	0.0769832	BRCA
PIK3CA	MALAT1	0.0090141	0.0773649	BRCA
PIK3CA	RNF213	0.0079449	0.0769832	BRCA
PIK3CA	MIR4435-2HG	0.000428231	0.00670053	BRCA
CDKN1B	TP53	0.000156674	0.00237086	BRCA
FOXA1	RAD21	0.00573794	0.0656891	BRCA
FOXA1	TP53	2.02244e-06	2.56202e-05	BRCA
RB1	ARID1A	0.00261226	0.0387842	BRCA
MAP2K4	TP53	2.719e-05	0.000329072	BRCA
MAP2K4	POLQ	0.0118935	0.0979316	BRCA
ETNK1	TP53	0.000661647	0.0101899	BRCA
ETNK1	UBR5	0.00809248	0.0769832	BRCA
ETNK1	FIP1L1	0.0126237	0.0985214	BRCA
MYH9	MUC16	0.00809248	0.0769832	BRCA
AFDN	CDH1	0.00041586	0.00652306	BRCA
TP53	KMT2C	4.13134e-05	0.000518056	BRCA
TP53	ARID1A	0.000188359	0.0028441	BRCA
TP53	RUNX1	0.00319263	0.0466998	BRCA
TP53	CDH1	6.97871e-32	4.76294e-31	BRCA
TP53	POLQ	0.00506731	0.0584052	BRCA
TP53	ESR1	0.0030723	0.0451919	BRCA
TP53	KLF4	0.00715858	0.0735402	BRCA
BRCA1	CDH1	0.00592969	0.0656891	BRCA
ENSG00000232884	CDH1	0.00602966	0.0656891	BRCA
KMT2C	CDH1	0.00124165	0.0198732	BRCA
KMT2C	BRCA2	0.0108154	0.0907885	BRCA
CDH1	KMT2A	0.00761101	0.0755653	BRCA
FBXW7	PTPRT	0.000144373	0.0132368	READ
NRAS	KRAS	2.51969e-05	0.00333458	READ
TSC1	STAG2	0.000335297	0.0101696	BLCA
STAG2	TP53	1.32777e-05	0.000432689	BLCA
STARD13-AS	KDM6A	0.00276761	0.0864146	BLCA
RB1	FGFR3	8.16777e-05	0.00226065	BLCA
TP53	FGFR3	5.36225e-12	5.81188e-11	BLCA
TP53	KDM6A	0.000638961	0.0183506	BLCA
FGFR3	KRAS	0.000751088	0.0192731	BLCA
SNHG14	EGFR	4.11124e-12	9.74541e-11	LUAD
SNHG14	NKX2-1	0.000697181	0.0193887	LUAD
ATM	TP53	5.79987e-06	0.000168612	LUAD
MET	STK11	0.000360426	0.0121829	LUAD
MET	KRAS	0.000146082	0.00528446	LUAD
ROBO2	EGFR	0.000346992	0.0121829	LUAD
BRAF	EGFR	6.93612e-05	0.00247062	LUAD
ENSG00000286290	EGFR	0.0010157	0.0289971	LUAD
FAT3	EGFR	2.5584e-06	7.96441e-05	LUAD
FAT3	FIP1L1	0.00107372	0.0293116	LUAD
FAT4	EGFR	0.00045891	0.0146675	LUAD
APC	EGFR	0.000161313	0.00551697	LUAD
ENSG00000289079	EGFR	0.00273138	0.0790213	LUAD
STK11	EGFR	1.35398e-11	2.69833e-10	LUAD
STK11	TP53	3.20995e-05	0.00123785	LUAD
CSMD3	ETNK1	0.00274769	0.0790213	LUAD
CSMD3	EGFR	3.59125e-12	9.74541e-11	LUAD
DLX6-AS1	EGFR	4.76862e-08	1.38578e-06	LUAD
ZNF521	EGFR	0.00123848	0.0317226	LUAD
PTPRD	EGFR	4.55074e-05	0.00171808	LUAD
BIRC6	EGFR	0.00115906	0.0312362	LUAD
LRP1B	EGFR	5.7509e-08	1.49281e-06	LUAD
RBM10	TP53	0.00214853	0.0610356	LUAD
NF1	EGFR	0.000578359	0.0165094	LUAD
AKAP9	EGFR	0.00255209	0.0765917	LUAD
KEAP1	EGFR	6.63753e-07	2.25146e-05	LUAD
EPHA3	EGFR	0.000745503	0.0209355	LUAD
RB1	KRAS	0.00308824	0.0882916	LUAD
EGFR	RGS7	0.00263385	0.0788945	LUAD
EGFR	CNTNAP2	0.000557699	0.0164177	LUAD
EGFR	SMC2-DT	0.00105671	0.0293116	LUAD
EGFR	NEAT1	0.000225921	0.00802322	LUAD
EGFR	MUC16	4.07412e-09	1.02296e-07	LUAD
EGFR	FOXG1-AS1	0.000484188	0.0156742	LUAD
EGFR	SMARCA4	0.000448116	0.0146675	LUAD
EGFR	SETBP1	0.000243004	0.00859465	LUAD
EGFR	FBLN2	0.000873233	0.0250739	LUAD
EGFR	KRAS	2.74119e-23	5.49164e-22	LUAD
EGFR	FAT1	0.00342133	0.0985139	LUAD
EGFR	FAM135B	0.000529228	0.0162504	LUAD
EGFR	ALK	0.00123848	0.0317226	LUAD
EGFR	CTNNA2	9.40477e-05	0.0035887	LUAD
EGFR	LINC01411	0.000372118	0.0121829	LUAD
EGFR	MALAT1	0.000145385	0.00528446	LUAD
EGFR	CDH10	4.6624e-06	0.000149584	LUAD
EGFR	NKX2-1	0.00269352	0.0790213	LUAD
EGFR	BCORL1	0.000375271	0.0121829	LUAD
TP53	KRAS	9.44475e-07	2.83043e-05	LUAD
CNTNAP2	SETD2	0.00140011	0.0365687	LUAD
SF3B1	KRAS	0.0129883	0.041784	LYMP
ATM	KRAS	0.0129883	0.041784	LYMP
NRAS	KRAS	0.0161581	0.0490927	LYMP
PBRM1	ARID2	0.00109513	0.0584696	KIRC
PBRM1	BAP1	1.91891e-09	4.45875e-08	KIRC
BAP1	SETD2	0.000198221	0.0113689	KIRC
PBRM1	FGFR3	0.0104721	0.0235895	NEPH
FGFR3	VHL	0.0253638	0.0424365	NEPH
VHL	KMT2D	0.0120066	0.0235895	NEPH
PREX2	TCF7L2	5.90455e-05	0.00626715	COAD
PREX2	KMT2A	0.00110139	0.076274	COAD
FBXW7	NRAS	0.000236654	0.0213622	COAD
PBRM1	ETNK1	0.000236995	0.0213622	COAD
PBRM1	KRAS	0.0017728	0.0842648	COAD
ATM	ERBB3	0.00039474	0.0344187	COAD
ATM	TP53	3.12612e-06	0.00049982	COAD
ATM	FIP1L1	0.00136854	0.0818009	COAD
MAP2K1	KRAS	0.000139971	0.0132569	COAD
BRAF	ERBB2	0.00181969	0.0842648	COAD
BRAF	APC	6.28397e-09	7.48641e-07	COAD
BRAF	PCBP1	0.0020502	0.0931142	COAD
BRAF	TCF7L2	1.26911e-05	0.00146146	COAD
BRAF	IKZF1	0.000908567	0.0645582	COAD
BRAF	KRAS	8.03165e-18	1.0127e-15	COAD
BRAF	AMER1	0.000377805	0.0341238	COAD
CTNNB1	SMAD4	0.000528932	0.0429708	COAD
CTNNB1	FIP1L1	0.000797943	0.0599655	COAD
FAT4	ETNK1	0.001493	0.0818009	COAD
APC	RNF43	3.25235e-14	2.89951e-12	COAD
APC	SETD1B	0.00215816	0.0949606	COAD
TSC1	TCF7L2	0.00142513	0.0818009	COAD
TSC1	KRAS	0.000902538	0.0645582	COAD
RNF43	PCBP1	0.00211631	0.0949606	COAD
RNF43	KRAS	5.14518e-05	0.00580845	COAD
RUNX1T1	ERBB4	0.00127173	0.0809066	COAD
ENSG00000283638	SMAD2	0.00181665	0.0842648	COAD
NTRK3	SMAD4	0.00102012	0.0724249	COAD
ACVR1B	TP53	0.000122296	0.0127264	COAD
CHD4	TCF7L2	0.00194891	0.0864703	COAD
PCBP1	LRP1B	0.00128762	0.0809066	COAD
PCBP1	TP53	5.67162e-06	0.000837218	COAD
PCBP1	SMAD4	0.00155213	0.0818009	COAD
PCBP1	FIP1L1	0.00154411	0.0818009	COAD
PCBP1	POLQ	0.00154411	0.0818009	COAD
AXIN2	TCF7L2	0.000572265	0.0445349	COAD
TCF7L2	PTPRD	0.00171382	0.0842648	COAD
TCF7L2	MTOR	0.00128792	0.0809066	COAD
BIRC6	ETNK1	0.00185769	0.084858	COAD
LRP1B	BMP5	0.00138954	0.0818009	COAD
SMAD3	TP53	0.000263497	0.0233506	COAD
FLT4	ARID1A	0.00053019	0.0429708	COAD
WNK2	KRAS	0.00171432	0.0842648	COAD
PTPRT	ETNK1	0.000801339	0.0599655	COAD
PTPRT	SMAD4	0.00232101	0.097741	COAD
MTOR	TP53	1.67509e-05	0.00185765	COAD
PIK3CA	TP53	9.59232e-06	0.00121222	COAD
PIK3CA	BRCA2	0.00193803	0.0864703	COAD
NBEA	AMER1	0.00218873	0.0949606	COAD
CIC	SMAD4	0.000483959	0.0413866	COAD
STAG1	KRAS	0.00220049	0.0949606	COAD
EPHA3	KRAS	0.00145605	0.0818009	COAD
IKZF1	ETNK1	0.0012741	0.0809066	COAD
CTNND2	FIP1L1	0.000350412	0.0324682	COAD
ETNK1	TNC	0.00071593	0.0535363	COAD
ETNK1	SETD1B	0.000619777	0.0454862	COAD
ETNK1	FIP1L1	0.000120161	0.0127264	COAD
ETNK1	ALK	0.00231985	0.097741	COAD
ETNK1	POLE	0.00150103	0.0818009	COAD
ERBB4	AMER1	0.000616806	0.0454862	COAD
ERBB4	CDH10	0.00139038	0.0818009	COAD
TP53	ACVR2A	9.63127e-06	0.00121222	COAD
TP53	RPL22	0.00177269	0.0842648	COAD
TP53	ARID1A	0.00114518	0.0764162	COAD
TP53	KRAS	9.35485e-08	1.1689e-05	COAD
TP53	SMAD2	0.000223669	0.0213622	COAD
ACVR2A	SMAD4	0.00114607	0.0764162	COAD
NRAS	KRAS	7.18358e-12	6.6152e-10	COAD
UBR5	KRAS	0.00157979	0.0818009	COAD
SMAD4	SMAD2	0.00180867	0.0842648	COAD
SMAD4	TSC2	0.00148192	0.0818009	COAD
SMAD4	KMT2A	2.73048e-05	0.00295597	COAD
SMAD4	MIR4435-2HG	0.000139835	0.0132569	COAD
KRAS	FAM135B	0.00158427	0.0818009	COAD
KRAS	RNF213	0.00179987	0.0842648	COAD
CTCF	ARHGAP35	0.00157468	0.0220663	UCEC
CTCF	TP53	6.69887e-06	6.5594e-05	UCEC
ARHGAP35	CTNNB1	7.40261e-05	0.000843182	UCEC
ARHGAP35	BCOR	0.00277092	0.0360368	UCEC
ARHGAP35	ARID1A	0.00214837	0.0274561	UCEC
FBXW7	PTEN	0.00688077	0.0740508	UCEC
FBXW7	PIK3CA	0.000534833	0.00790343	UCEC
SNHG14	CTNNB1	0.00333626	0.0426635	UCEC
PBRM1	CTNNB1	0.0042457	0.052243	UCEC
ATM	CTNNB1	0.00462495	0.053467	UCEC
ATM	TP53	0.00402985	0.0496071	UCEC
CTNNB1	FUBP1	0.000441657	0.00661609	UCEC
CTNNB1	LRP1B	0.00858544	0.0881324	UCEC
CTNNB1	TP53	1.26439e-12	2.25943e-11	UCEC
CTNNB1	KMT2D	0.000309828	0.00437797	UCEC
CTNNB1	KRAS	4.30217e-06	4.57266e-05	UCEC
CTNNB1	FGFR2	1.23068e-06	1.70028e-05	UCEC
BCOR	TP53	1.78206e-06	2.15837e-05	UCEC
FAT3	CHD4	0.00186413	0.024424	UCEC
FAT3	KRAS	0.00711694	0.0773047	UCEC
FUBP1	PIK3R1	0.00568474	0.0674989	UCEC
NSD1	TP53	0.00402985	0.0496071	UCEC
CHD4	RAD21	0.00684884	0.0740508	UCEC
CHD4	ETNK1	0.00241137	0.0303389	UCEC
CHD4	TP53	0.00150945	0.0220663	UCEC
CHD4	FIP1L1	0.00604757	0.0707463	UCEC
CHD4	PPP2R1A	0.00604757	0.0707463	UCEC
PTEN	AKT1	0.000828198	0.0112856	UCEC
PTEN	TP53	4.20061e-10	3.70469e-09	UCEC
PTEN	PPP2R1A	0.00862359	0.0881324	UCEC
PIK3R1	LRP1B	0.00657249	0.0740508	UCEC
PIK3R1	PIK3CA	2.25279e-07	3.143e-06	UCEC
PIK3R1	TP53	0.000607647	0.00822201	UCEC
PIK3R1	FIP1L1	0.00116577	0.0160046	UCEC
AKT1	PIK3CA	0.000956635	0.0124501	UCEC
AKT1	TP53	0.00341304	0.0426635	UCEC
PIK3CA	TP53	0.00464159	0.053467	UCEC
TRRAP	KRAS	0.00487676	0.0581716	UCEC
TP53	ARID1A	6.41875e-12	6.90051e-11	UCEC
TP53	KRAS	0.00670896	0.0740508	UCEC
TP53	FGFR2	3.66575e-05	0.00042127	UCEC
TP53	ESR1	0.00223588	0.0287026	UCEC
KMT2D	KRAS	0.00820567	0.0877628	UCEC
KRAS	FGFR2	2.29753e-06	2.60295e-05	UCEC
ATRX	IDH1	0.00254776	0.0265934	SARC
RB1	IDH1	0.00774057	0.0845134	SARC
TP53	POLQ	0.00120945	0.0262191	SARC

### Sheet: Co-occurring_Pairs_Across_All_C
gene1	gene2	pvalue	qvalue	cancer_type
DROSHA	LRP1B	4.35094e-06	0.0923815	PRAD
STK11	KEAP1	1.01171e-06	0.0828694	LUAD
DROSHA	ZFHX3	4.65636e-07	0.0101105	KIRC
DROSHA	RAD21	9.65237e-07	0.0133883	KIRC
DROSHA	CCDC6	6.3149e-07	0.0101105	KIRC
DROSHA	DEK	1.32966e-05	0.0826039	KIRC
SGK1	FUBP1	2.58152e-06	0.027513	KIRC
FUBP1	UBR5	1.57598e-05	0.0912435	KIRC
ZFHX3	RAD21	3.32226e-07	0.0101105	KIRC
YWHAE	RAD21	3.90446e-06	0.0398968	KIRC
DDX6	POLE	1.65845e-05	0.0912435	KIRC
RAD21	UBR5	1.03991e-05	0.0736285	KIRC
FIP1L1	LINC01354	9.29899e-06	0.0736285	KIRC
CD79A	SGK1	8.57657e-05	0.0911128	COAD
HNF1A	CRTC1	7.35659e-05	0.0857352	COAD
HNF1A	SGK1	5.81633e-05	0.0737052	COAD
HNF1A	TFE3	4.52911e-05	0.0684551	COAD
HNF1A	MYH11	9.95958e-05	0.0999762	COAD
HNF1A	POLD1	1.5785e-05	0.034957	COAD
HNF1A	RPL22	9.24281e-07	0.00470661	COAD
HNF1A	KMT2D	2.90552e-05	0.0515122	COAD
HNF1A	NSD3	9.17874e-05	0.0928336	COAD
HNF1A	LINC02886	1.16653e-05	0.0268252	COAD
BAX	PBRM1	4.35387e-05	0.0666814	COAD
BAX	ACVR2A	0.000100019	0.0999762	COAD
BAX	POLD1	8.06311e-05	0.0911128	COAD
BAX	SETD1B	2.74821e-06	0.00999304	COAD
BAX	RPL22	8.0728e-06	0.0201132	COAD
BAX	UBR5	8.93533e-05	0.0911128	COAD
BAX	PICALM	7.65767e-05	0.0888289	COAD
BAX	DEK	5.21344e-05	0.071516	COAD
BAX	KMT2D	3.57258e-05	0.0604422	COAD
CRTC1	RPL22	3.93647e-05	0.0637878	COAD
CRTC1	LINC01354	8.66694e-05	0.0911128	COAD
CRTC1	LINC02886	8.77275e-05	0.0911128	COAD
DDX10	ENSG00000274331	5.32229e-05	0.071548	COAD
TLX1	MSH6	5.24204e-05	0.071516	COAD
NCOA4	RNF43	1.65768e-05	0.0352063	COAD
NCOA4	TGFBR2	7.97883e-06	0.0201132	COAD
NCOA4	SETD1B	5.55013e-05	0.0728442	COAD
NCOA4	RPL22	3.00349e-06	0.00999304	COAD
NCOA4	ENSG00000274331	2.49268e-05	0.0488646	COAD
NCOA4	PICALM	4.06027e-05	0.0638261	COAD
NCOA4	KMT2D	8.89686e-05	0.0911128	COAD
NCOA4	NIN	9.10672e-07	0.00470661	COAD
BRAF	RNF43	3.42161e-09	6.44559e-05	COAD
RNF43	ZNRF3	7.05628e-05	0.0845462	COAD
RNF43	MYH11	2.04228e-05	0.0424877	COAD
RNF43	SETD1B	2.93816e-06	0.00999304	COAD
RNF43	RPL22	4.08203e-09	6.44559e-05	COAD
RNF43	ENSG00000274331	2.54475e-07	0.00214301	COAD
RNF43	UBR5	9.55241e-07	0.00470661	COAD
RNF43	PICALM	4.82717e-07	0.00319604	COAD
RNF43	DEK	2.77184e-05	0.0495806	COAD
RNF43	KMT2D	4.91462e-07	0.00319604	COAD
RNF43	XPO1	7.07898e-05	0.0845462	COAD
HSP90AA1	RPL22	6.98495e-05	0.0845462	COAD
EML4	RPL22	7.25191e-05	0.0854567	COAD
TLX3	RPL22	3.09442e-05	0.0540995	COAD
ACVR1B	TGFBR2	1.16478e-05	0.0268252	COAD
PRDM2	RPL22	5.50167e-05	0.0728442	COAD
CHD2	LARP4B	6.5446e-05	0.0809559	COAD
CHD2	ACVR2A	3.08256e-06	0.00999304	COAD
CHD2	RPL22	5.3851e-06	0.0156943	COAD
SMAD3	SMAD2	8.52651e-14	7.57126e-09	COAD
TGFBR2	ACVR2A	1.32795e-06	0.00595469	COAD
TGFBR2	RPL22	1.51483e-06	0.00600613	COAD
AKAP9	RPL22	3.65074e-06	0.0115039	COAD
AKAP9	ENSG00000274331	6.40387e-05	0.0793742	COAD
QKI	RPL22	8.81567e-07	0.00470661	COAD
LARP4B	EGFR	2.33041e-05	0.0465286	COAD
LARP4B	ACVR2A	1.43596e-06	0.00600613	COAD
LARP4B	NEAT1	4.35343e-05	0.0666814	COAD
LARP4B	SETD1B	8.55488e-05	0.0911128	COAD
LARP4B	RPL22	2.91706e-07	0.00222544	COAD
LARP4B	UBR5	1.64586e-05	0.0352063	COAD
LARP4B	PICALM	4.55654e-05	0.0684551	COAD
LARP4B	KMT2D	4.88304e-06	0.0146519	COAD
LARP4B	LINC01354	2.55751e-05	0.0488646	COAD
PPARG	RPL22	4.8216e-05	0.0709209	COAD
ARHGEF10	PDGFRB	3.83048e-05	0.0637878	COAD
ARHGEF10	RPL22	2.54303e-07	0.00214301	COAD
ARHGEF10	KMT2D	8.89686e-05	0.0911128	COAD
DDX6	POLQ	5.01912e-05	0.071516	COAD
MYH11	RPL22	8.66292e-08	0.000861966	COAD
MYH11	KMT2D	4.82387e-05	0.0709209	COAD
EGFR	LINC01354	8.66694e-05	0.0911128	COAD
NCOA2	RPL22	3.74149e-06	0.0115039	COAD
ACVR2A	RPL22	2.87688e-08	0.000394561	COAD
ACVR2A	ENSG00000274331	5.76367e-05	0.0737052	COAD
MSH6	RPL22	3.93647e-05	0.0637878	COAD
BRD3	RPL22	7.03202e-06	0.0183532	COAD
ENSG00000236295	RPL22	9.63385e-07	0.00470661	COAD
NEAT1	RPL22	2.6261e-06	0.00999304	COAD
NEAT1	KMT2D	1.78397e-05	0.037531	COAD
POLD1	RPL22	2.66418e-05	0.0495806	COAD
POLD1	PICALM	5.64236e-05	0.0732532	COAD
POLD1	KMT2D	4.07652e-05	0.0638261	COAD
POLD1	POLQ	8.86448e-05	0.0911128	COAD
KMT2C	RPL22	1.49391e-06	0.00600613	COAD
KMT2C	POLQ	4.75921e-05	0.0709209	COAD
KMT2C	XPO1	7.83435e-05	0.0910839	COAD
SETD1B	RPL22	6.66898e-10	2.06195e-05	COAD
SETD1B	UBR5	1.00829e-05	0.0244794	COAD
SETD1B	PICALM	1.2527e-05	0.0282821	COAD
SETD1B	KMT2D	2.71926e-05	0.0495806	COAD
SETD1B	POLQ	8.32401e-05	0.0911128	COAD
RPL22	ENSG00000274331	3.13041e-09	6.44559e-05	COAD
RPL22	UBR5	5.04439e-07	0.00319604	COAD
RPL22	PICALM	3.66908e-08	0.000454309	COAD
RPL22	KMT2D	5.01899e-12	2.29272e-07	COAD
RPL22	NSD3	7.03202e-06	0.0183532	COAD
RPL22	POLQ	5.49317e-08	0.000599369	COAD
RPL22	LINC01354	6.27365e-06	0.0174596	COAD
RPL22	MALAT1	2.76064e-05	0.0495806	COAD
ENSG00000274331	PICALM	2.95697e-06	0.00999304	COAD
ENSG00000274331	KMT2D	3.374e-05	0.0572988	COAD
UBR5	DEK	5.8417e-05	0.0737052	COAD
UBR5	KMT2D	7.58637e-06	0.0196596	COAD
PICALM	KMT2D	2.14289e-05	0.0432833	COAD
PICALM	POLQ	5.99869e-06	0.0169211	COAD
KMT2D	NSD3	5.13289e-05	0.071516	COAD
KMT2D	POLQ	1.11387e-06	0.00517417	COAD
DROSHA	PBRM1	2.72679e-06	0.0105655	SARC
DROSHA	FUBP1	2.08867e-07	0.00233802	SARC
DROSHA	RAD21	1.56664e-05	0.0354105	SARC
DROSHA	CCDC6	5.65906e-06	0.0172986	SARC
FBXW7	ZFHX3	2.7151e-05	0.051684	SARC
FBXW7	YWHAE	5.94616e-05	0.0815382	SARC
PBRM1	RAD21	2.16574e-06	0.0105655	SARC
PBRM1	CCDC6	1.47824e-05	0.0354105	SARC
PBRM1	FIP1L1	2.23404e-07	0.00233802	SARC
SGK1	NUP98	4.14867e-05	0.0710076	SARC
SGK1	YWHAE	1.36957e-06	0.0095786	SARC
SGK1	RAD21	3.71367e-05	0.0710076	SARC
SGK1	UBR5	3.29993e-05	0.0710076	SARC
FUBP1	RAD21	2.52345e-06	0.0105655	SARC
FUBP1	TNC	6.10449e-05	0.0815382	SARC
FUBP1	KMT2C	3.02461e-05	0.066879	SARC
FUBP1	DEK	5.97656e-05	0.0815382	SARC
FUBP1	POLQ	2.52345e-06	0.0105655	SARC
ZFHX3	DDX6	4.33007e-05	0.0802713	SARC
ZFHX3	UBR5	2.7151e-05	0.051684	SARC
NUP98	CHD2	2.6431e-05	0.051684	SARC
NUP98	KMT2C	1.22065e-05	0.0312437	SARC
LRP1B	KMT2C	5.04708e-05	0.0802713	SARC
RAD21	CCDC6	3.03113e-06	0.0109982	SARC
RAD21	KMT2C	8.24622e-06	0.030776	SARC
RAD21	POLQ	6.36326e-06	0.0173021	SARC
KMT2C	DEK	1.26612e-05	0.0312437	SARC
KMT2C	FIP1L1	6.63888e-07	0.00563225	SARC
COL2A1	IDH1	2.06477e-10	7.35291e-06	SARC
