## Supplementary File 5 for "Pan-cancer discovery of driver mutations in long noncoding RNAs reveals widespread functional rewiring of RNA regulatory elements"

### Sheet: Key
Sheet 1	Functional element classes analysed for enrichment in driver lncRNAs. For each element type, the table lists its abbreviation, the number of distinct types, the average length (nt), a brief description, and the source reference.
Sheet 2	RNA-binding proteins (RBPs) analysed in this study, with gene symbol, full name, and Ensembl gene identifier.

### Sheet: List of analysed elements
Element	Label	Types	Average length(nt)	Description	Source
Conserved RNA secondary structures	CRS	1	68	High confidence RNA secondary structures identified by evolutionary patterns.	(Seemann et al., 2017)
RNA binding protein interaction sites	RBP sites	150	40	Experimentally mapped (eCLIP) sites where proteins bind to lncRNAs	(Van Nostrand et al., 2016)
Repeat insertion domains of lncrnas	RIDLs	24	170	Bioinformatically predicted repeat insertion domains of lcRNAs- functional repetitive elements.	(Carlevaro-Fita et al., 2019)
Evolutionary conserved	PhastCons: 100way 30way 20way 7way	4	38	Evolutionary conserved genomic regions, measured with phylogenies of different depth	(Siepel et al., 2005)
microRNA response elements	MREs	3	7	Experimentally determined binding sites of microRNAs	(Jeggari, Marks and Larsson, 2012)
RNA Modifications	RNA mod	9	1	Experimentally determined epitranscriptomic chemical modifications of RNA	(Xuan et al., 2024)
RNA-DNA interaction sites	RNA:DNA R-Loop Triplex	2	2473	Experimentally identified R-loops and triplexes	(Sanz et al., 2016) (Sentürk Cetin et al., 2019)
Repetitive elements	Repeat regions	66	288	RepeatMasker annotations of repetitive elements by family	(Smit, 1999)

### Sheet: List of RBPs analysed
RBP	Name	Ensembl ID
AARS	aminoacyl-tRNA synthetases	ENSG00000090861
AATF	Apoptosis-Antagonizing Transcription Factor	ENSG00000275700
ABCF1	ATP-binding cassette sub-family F member 1	ENSG00000204574
AGGF1	Angiogenic Factor with G patch and FHA domains 1	ENSG00000164252
AKAP1	A-kinase anchor protein 1	ENSG00000121057
AKAP8L	A-kinase anchor protein 8-like	ENSG00000011243
APOBEC3C	Apolipoprotein B MRNA Editing Enzyme Catalytic Subunit 3C	ENSG00000244509
AQR	Aquarius Intron-Binding Spliceosomal Factor	ENSG00000021776
BCCIP	BRCA2 And CDKN1A Interacting Protein	ENSG00000107949
BCLAF1	BCL2 Associated Transcription Factor 1	ENSG00000029363
BUD13	BUD13 Spliceosome Associated Protein	ENSG00000137656
CDC40	Cell Division Cycle 40	ENSG00000168438
CPEB4	Cytoplasmic Polyadenylation Element Binding Protein 4	ENSG00000113742
CPSF6	Cleavage And Polyadenylation Specific Factor 6	ENSG00000111605
CSTF2	Cleavage Stimulation Factor Subunit 2	ENSG00000101811
CSTF2T	Cleavage Stimulation Factor Subunit 2 Tau Variant	ENSG00000177613
DDX21	DExD-Box Helicase 21	ENSG00000165732
DDX24	DEAD-Box Helicase 24	ENSG00000089737
DDX3X	DEAD-Box Helicase 3 X-Linked	ENSG00000215301
DDX42	DEAD-Box Helicase 42	ENSG00000198231
DDX51	DEAD-Box Helicase 51	ENSG00000185163
DDX52	DExD-Box Helicase 52	ENSG00000278053
DDX55	DEAD-Box Helicase 55	ENSG00000111364
DDX59	DEAD-Box Helicase 59	ENSG00000118197
DDX6	DEAD-Box Helicase 6	ENSG00000110367
DGCR8	DGCR8 Microprocessor Complex Subunit	ENSG00000128191
DHX30	DExH-Box Helicase 30	ENSG00000132153
DKC1	Dyskerin Pseudouridine Synthase 1	ENSG00000130826
DROSHA	Drosha Ribonuclease III	ENSG00000113360
EFTUD2	Elongation Factor Tu GTP Binding Domain Containing 2	ENSG00000108883
EIF3D	Eukaryotic Translation Initiation Factor 3 Subunit D	ENSG00000100353
EIF3G	Eukaryotic Translation Initiation Factor 3 Subunit G	ENSG00000130811
EIF3H	Eukaryotic Translation Initiation Factor 3 Subunit H	ENSG00000147677
EIF4G2	Eukaryotic Translation Initiation Factor 4 Gamma 2	ENSG00000110321
EWSR1	EWS RNA Binding Protein 1	ENSG00000182944
EXOSC5	Exosome Component 5	ENSG00000077348
FAM120A	Family With Sequence Similarity 120 Member A	ENSG00000048828
FASTKD2	FAST Kinase Domains 2	ENSG00000118246
FKBP4	FKBP Prolyl Isomerase 4	ENSG00000004478
FMR1	Fragile X Messenger Ribonucleoprotein 1	ENSG00000102081
FTO	Fat Mass and Obesity-associated Protein (FTO) | Inhibitors	ENSG00000140718
FUBP3	Far Upstream Element Binding Protein 3	ENSG00000107164
FUS	Fused in Sarcoma	ENSG00000089280
FXR1	Fragile X Mental Retardation, Autosomal Homolog 1	ENSG00000114416
FXR2	Fragile X-related protein 2	ENSG00000129245
G3BP1	Ras GTPase-activating protein-binding protein 1	ENSG00000145907
GEMIN5	Gem Nuclear Organelle Associated Protein 5	ENSG00000082516
GNL3	Guanine nucleotide-binding protein-like 3	ENSG00000163938
GPKOW	G-Patch Domain And KOW Motifs	ENSG00000068394
GRSF1	G-Rich RNA Sequence Binding Factor 1	ENSG00000132463
GRWD1	Glutamate Rich WD Repeat Containing 1	ENSG00000105447
GTF2F1	General Transcription Factor IIF Subunit 1	ENSG00000125651
HLTF	Helicase Like Transcription Factor	ENSG00000071794
HNRNPA1	Heterogeneous Nuclear Ribonucleoprotein A1	ENSG00000135486
HNRNPC	Heterogeneous Nuclear Ribonucleoprotein C	ENSG00000092199
HNRNPK	Heterogeneous Nuclear Ribonucleoprotein K	ENSG00000165119
HNRNPL	Heterogeneous Nuclear Ribonucleoprotein L	ENSG00000104824
HNRNPM	Heterogeneous Nuclear Ribonucleoprotein M	ENSG00000099783
HNRNPU	Heterogeneous Nuclear Ribonucleoprotein U	ENSG00000153187
HNRNPUL1	Heterogeneous Nuclear Ribonucleoprotein U Like 1	ENSG00000105323
IGF2BP1	Insulin Like Growth Factor 2 MRNA Binding Protein 1	ENSG00000159217
IGF2BP2	Insulin Like Growth Factor 2 MRNA Binding Protein 2	ENSG00000073792
IGF2BP3	Insulin Like Growth Factor 2 MRNA Binding Protein 3	ENSG00000136231
ILF3	Interleukin Enhancer Binding Factor 3	ENSG00000129351
KHDRBS1	KH RNA Binding Domain Containing, Signal Transduction Associated 1	ENSG00000121774
KHSRP	KH-Type Splicing Regulatory Protein	ENSG00000088247
LARP4	La Ribonucleoprotein 4	ENSG00000161813
LARP7	La Ribonucleoprotein 4	ENSG00000174720
LIN28B	Lin-28 RNA Binding Posttranscriptional Regulator B	ENSG00000187772
LSM11	U7 Small Nuclear RNA Associated	ENSG00000155858
MATR3	Matrin 3	ENSG00000015479
METAP2	Methionyl Aminopeptidase 2	ENSG00000111142
MTPAP	Mitochondrial Poly(A) Polymerase	ENSG00000107951
NCBP2	Nuclear Cap Binding Protein Subunit 2	ENSG00000114503
NIP7	Nucleolar Pre-RRNA Processing Protein	ENSG00000132603
NIPBL	Nipped-B-like protein	ENSG00000164190
NKRF	NF-kappa-B-repressing factor	ENSG00000186416
NOL12	Nucleolar Protein 12	ENSG00000273899
NOLC1	(Nucleolar and Coiled-Body Phosphoprotein 1	ENSG00000166197
NONO	Non-POU domain-containing octamer-binding protein	ENSG00000147140
NPM1	Nucleophosmin 1	ENSG00000181163
NSUN2	NOP2/Sun RNA Methyltransferase 2	ENSG00000037474
PABPC4	Poly(A) Binding Protein Cytoplasmic 4	ENSG00000090621
PABPN1	Poly(A) Binding Protein Nuclear 1	ENSG00000100836
PCBP1	Poly(RC) Binding Protein 1	ENSG00000169564
PCBP2	Poly(RC) Binding Protein 2	ENSG00000197111
PHF6	PHD Finger Protein 6	ENSG00000156531
POLR2G	RNA Polymerase II Subunit G	ENSG00000168002
PPIG	Peptidylprolyl Isomerase G	ENSG00000138398
PPIL4	Peptidylprolyl Isomerase Like 4	ENSG00000131013
PRPF4	Pre-MRNA Processing Factor 4	ENSG00000136875
PRPF8	Pre-MRNA Processing Factor 8	ENSG00000174231
PTBP1	Polypyrimidine Tract Binding Protein 1	ENSG00000011304
PUM1	Pumilio RNA Binding Family Member 1	ENSG00000134644
PUM2	Pumilio RNA Binding Family Member 2	ENSG00000055917
PUS1	Pseudouridine Synthase 1	ENSG00000177192
QKI	Quaking Homolog, KH Domain RNA Binding	ENSG00000112531
RBFOX2	RNA Binding Fox-1 Homolog 2	ENSG00000100320
RBM15	RNA Binding Motif Protein 15	ENSG00000162775
RBM22	RNA Binding Motif Protein 22	ENSG00000086589
RBM5	RNA Binding Motif Protein 5	ENSG00000003756
RPS11	Ribosomal Protein S11	ENSG00000142534
RPS3	Ribosomal Protein S3	ENSG00000149273
SAFB	Scaffold Attachment Factor B	ENSG00000160633
SAFB2	Scaffold Attachment Factor B2	ENSG00000130254
SBDS	SBDS Ribosome Maturation Factor	ENSG00000126524
SDAD1	SDA1 Domain Containing 1	ENSG00000198301
SERBP1	SERPINE1 MRNA Binding Protein 1	ENSG00000142864
SF3A3	Splicing Factor 3a Subunit 3	ENSG00000183431
SF3B1	Splicing Factor 3b Subunit 1	ENSG00000115524
SF3B4	Splicing Factor 3b Subunit 4	ENSG00000143368
SFPQ	Splicing Factor Proline And Glutamine RicH	ENSG00000116560
SLBP	Stem-Loop Histone MRNA Binding Protein	ENSG00000163950
SLTM	SAFB Like Transcription Modulator	ENSG00000137776
SMNDC1	Survival Motor Neuron Domain Containing 1	ENSG00000119953
SND1	Staphylococcal Nuclease And Tudor Domain Containing 1	ENSG00000197157
SRSF1	Serine And Arginine Rich Splicing Factor 1	ENSG00000136450
SRSF7	Serine And Arginine Rich Splicing Factor 7	ENSG00000115875
SRSF9	Serine And Arginine Rich Splicing Factor 9	ENSG00000111786
SSB	Sjoegren Syndrome Type B Antigen	ENSG00000138385
STAU2	Staufen Double-Stranded RNA Binding Protein 2	ENSG00000040341
SUB1	SUB1 Regulator Of Transcription	ENSG00000113387
SUGP2	SURP And G-Patch Domain ConSuv3 Like RNA Helicasetaining 2	ENSG00000064607
SUPV3L1	Suv3 Like RNA Helicase	ENSG00000156502
TAF15	TATA-Box Binding Protein Associated Factor 15	ENSG00000270647
TARDBP	TAR DNA Binding Protein	ENSG00000120948
TBRG4	Transforming Growth Factor Beta Regulator 4	ENSG00000136270
TIA1	TIA1 Cytotoxic Granule Associated RNA Binding Protein	ENSG00000116001
TIAL1	TIA1 Cytotoxic Granule Associated RNA Binding Protein Like 1	ENSG00000151923
TRA2A	Transformer 2 Alpha Homolog	ENSG00000164548
TROVE2	Ro60, Y RNA Binding Protein	ENSG00000116747
U2AF1	U2 Small Nuclear RNA Auxiliary Factor 1	ENSG00000160201
U2AF2	U2 Small Nuclear RNA Auxiliary Factor 2	ENSG00000063244
UCHL5	Ubiquitin C-Terminal Hydrolase L5	ENSG00000116750
UPF1	Up-frameshift suppressor 1	ENSG00000005007
UTP18	U3 small nucleolar RNA-associated protein 18	ENSG00000011260
UTP3	UTP3 Small Subunit Processome Component	ENSG00000132467
WDR3	WD Repeat Domain 3	ENSG00000065183
WDR43	WD Repeat Domain 43	ENSG00000163811
WRN	Werner syndrome helicase	ENSG00000165392
XPO5	Exportin-5	ENSG00000124571
XRCC6	X-Ray Repair Cross Complementing 6	ENSG00000196419
XRN2	5'-3' exoribonuclease 2	ENSG00000088930
YBX3	Y-Box Binding Protein 3	ENSG00000060138
YWHAG	Tyrosine 3-Monooxygenase/Tryptophan 5-Monooxygenase Activation Protein Gamma	ENSG00000170027
ZC3H11A	Zinc finger CCCH domain-containing protein 11A	ENSG00000058673
ZC3H8	Zinc Finger CCCH-Type Containing 8	ENSG00000144161
ZNF622	Zinc Finger Protein 622	ENSG00000173545
ZNF800	Zinc Finger Protein 800	ENSG00000048405
ZRANB2	Zinc finger Ran-binding domain-containing protein 2	ENSG00000132485
