## Supplementary File 7 for "Pan-cancer discovery of driver mutations in long noncoding RNAs reveals widespread functional rewiring of RNA regulatory elements"

### Sheet: List of RNA candidates shortlis
CRS ID	CRS region	Str	Len	Alt	Ref	ΔΔG	lncRNA	Gene ID	Cohort	WT RNA sequence from 5’end	Mutated RNA sequence from 5’end
R6	chr7:148941485-148941539(+)	+	54	T	A	2.6	Novel	ENSG00000286171	2	ACAGUUGGUCCGAGUGUUGUGGGUUAUUGUUAAGUUGAUUUAACAUUGUCUCCC	ACAGUUGGUCCGAGUGUUGUGGGUUAUUGUUAAGUUGAUUAAACAUUGUCUCCC
R15	chr15:25019039-25019076(+)	+	37	G	A	5.6	SNHG14	ENSG00000224078	2	GGUACCAGUUUAAGAAGUGAGAACUUCUUCACUGACU	GGUACCAGUUUAAAAAGUGAGAACUUCUUCACUGACU
R16	chr15:25019039-25019076(+)	+	37	G	C	5.6	SNHG14	ENSG00000224078	2	GGUACCAGUUUAAGAAGUGAGAACUUCUUCACUGACU	GGUACCAGUUUAACAAGUGAGAACUUCUUCACUGACU
R24	chr17:77089320-77089376(+)	+	56	G	C	2.7	SNHG20	ENSG00000234912	1	GGCUCCUGUGUUGUUGAGCCUGCCAAGUUGUGGGUGCAGCAUGGUACCAGGCAGCC	GGCUCCUGUGUUGUUCAGCCUGCCAAGUUGUGGGUGCAGCAUGGUACCAGGCAGCC
R39	chr9:35657948-35658003(-)	-	55	C	A	5.9	RMRP	ENSG00000269900	4	CCUGUAUCCUAGGCUACACACUGAGGACUCUGUUCCUCCCCUUUCCGCCUAGGGG	CCUGUAUCCUAGGCUACACACUGAGUACUCUGUUCCUCCCCUUUCCGCCUAGGGG
R44	chr20:61079091-61079143(+)	+	52	G	T	6.4	LINC01718	ENSG00000229606	1	GCCACUCCACAGCCUCGUGUGUUAAGAGGCACACAAGAGCUGCCUGAUUGGC	GCCACUCCACAUCCUCGUGUGUUAAGAGGCACACAAGAGCUGCCUGAUUGGC
R51	chr11:65503502-65503537(+)	+	35	C	A	6.1	MALAT1	ENSG00000251562	4	AUGAAAGGAAUAGCAUGAUGUGCUGUUAGAAUCAG	AUGAAAGGAAUAGAAUGAUGUGCUGUUAGAAUCAG
R55	chr5:174336391-174336430(+)	+	39	C	A	5.2	LINC01411	ENSG00000249306	1	CAGGCAGGCUGGCCUGGGAAUGAACCUACACCAGCCUGA	CAGGCAGGCUGGCCUGGGAAUGAACAUACACCAGCCUGA

### Sheet: Sheet2
RNA	RNA sequence from 5’end	Description
R6W	ACAGUUGGUCCGAGUGUUGUGGGUUAUUGUUAAGUUGAUUUAACAUUGUCUCCC
R6M	ACAGUUGGUCCGAGUGUUGUGGGUUAUUGUUAAGUUGAUUAAACAUUGUCUCCC
R15W	GGUACCAGUUUAAGAAGUGAGAACUUCUUCACUGACU
R15M	GGUACCAGUUUAAAAAGUGAGAACUUCUUCACUGACU
R16M	GGUACCAGUUUAACAAGUGAGAACUUCUUCACUGACU
R24W	GGCUCCUGUGUUGUUGAGCCUGCCAAGUUGUGGGUGCAGCAUGGUACCAGGCAGCC
R24M	GGCUCCUGUGUUGUUCAGCCUGCCAAGUUGUGGGUGCAGCAUGGUACCAGGCAGCC
R39W	CCUGUAUCCUAGGCUACACACUGAGGACUCUGUUCCUCCCCUUUCCGCCUAGGGG
R39M	CCUGUAUCCUAGGCUACACACUGAGUACUCUGUUCCUCCCCUUUCCGCCUAGGGG
R44W	GCCACUCCACAGCCUCGUGUGUUAAGAGGCACACAAGAGCUGCCUGAUUGGC
R44M	GCCACUCCACAUCCUCGUGUGUUAAGAGGCACACAAGAGCUGCCUGAUUGGC
R51W	AUGAAAGGAAUAGCAUGAUGUGCUGUUAGAAUCAG
R51M	AUGAAAGGAAUAGAAUGAUGUGCUGUUAGAAUCAG
R55W	CAGGCAGGCUGGCCUGGGAAUGAACCUACACCAGCCUGA
R55M	CAGGCAGGCUGGCCUGGGAAUGAACAUACACCAGCCUGA
