## Supplementary File 2 for "Pan-cancer discovery of driver mutations in long noncoding RNAs reveals widespread functional rewiring of RNA regulatory elements"

### Sheet: Key
Sheet 1: ‘lncRNA_driver_across_cancer_cohorts’ has gene Ids of lncRNAs predicted as drivers with cancer type information.
Sheet 2: ‘ExInAtorPS_summary_for_lncRNA_drivers’ summarises information about driver lncRNAs and enrichment of true positives (from the CLC3 dataset).
Sheet 3: ‘Exonic background ratio’ summarises the number of mutations in the exon (ex_sum), background as defined by ExInAtorPS (bkg_sum) and the lengths of exonic regions and background regions analysed. The ratio is calculated as log2((ex_sum / ex_len) / (bkg_sum / bkg_len)). This information is used to plot the heatmap in figure 3 (panel B). Only data for lncRNAs predicted as drivers is shown.

### Sheet: lncRNA_driver_across_cancer_coh
gene_id	cancer_cohort
ENSG00000280594	BLCA
ENSG00000288810	BLCA
ENSG00000283696	BLCA
ENSG00000285646	BLCA
ENSG00000270103	BLCA
ENSG00000234817	BLCA
ENSG00000289048	BLCA
ENSG00000270022	BLCA
ENSG00000269900	BLCA
ENSG00000229606	BLCA
ENSG00000224863	BLCA
ENSG00000278921	BLCA
ENSG00000289112	BLCA
ENSG00000286511	BLCA
ENSG00000288006	BLCA
ENSG00000269893	BLCA
ENSG00000230937	BLCA
ENSG00000285647	BLCA
ENSG00000236581	BLCA
ENSG00000260464	BLCA
ENSG00000285094	BLCA
ENSG00000258717	BLCA
ENSG00000233922	BLCA
ENSG00000249306	BLCA
ENSG00000182057	BLCA
ENSG00000236295	BRCA
ENSG00000251562	BRCA
ENSG00000261441	BRCA
ENSG00000270022	BRCA
ENSG00000270103	BRCA
ENSG00000283696	BRCA
ENSG00000260464	BRCA
ENSG00000231768	BRCA
ENSG00000272455	BRCA
ENSG00000178977	BRCA
ENSG00000288996	BRCA
ENSG00000289117	BRCA
ENSG00000269900	BRCA
ENSG00000245522	BRCA
ENSG00000276269	BRCA
ENSG00000273142	BRCA
ENSG00000258819	BRCA
ENSG00000254290	BRCA
ENSG00000254934	BRCA
ENSG00000251511	BRCA
ENSG00000245532	BRCA
ENSG00000232884	BRCA
ENSG00000289322	BRCA
ENSG00000288810	BRCA
ENSG00000284678	BRCA
ENSG00000286171	BRCA
ENSG00000237775	BRCA
ENSG00000245532	KIRC
ENSG00000251562	KIRC
ENSG00000241743	LCNEC
ENSG00000286831	LCNEC
ENSG00000287667	LIHC
ENSG00000224057	LUAD
ENSG00000241743	LUAD
ENSG00000251562	LUAD
ENSG00000245532	LUAD
ENSG00000260464	LUAD
ENSG00000263609	LUAD
ENSG00000269900	LUAD
ENSG00000269220	LUAD
ENSG00000257126	LUAD
ENSG00000286782	LUAD
ENSG00000283036	LUAD
ENSG00000288880	LUG
ENSG00000289446	LUG
ENSG00000286290	LUG
ENSG00000241743	LUSC
ENSG00000270103	LUSC
ENSG00000267080	LUSC
ENSG00000265206	LYMP
ENSG00000288730	LYMP
ENSG00000245532	LYMP
ENSG00000285717	LYMP
ENSG00000245812	LYMP
ENSG00000259730	MESO
ENSG00000258791	NEPH
ENSG00000267100	NEPH
ENSG00000272455	PRAD
ENSG00000270022	PRAD
ENSG00000231768	PRAD
ENSG00000264108	SARC
ENSG00000224078	SKCM
ENSG00000229893	SKCM
ENSG00000261441	SKCM
ENSG00000261455	SKCM
ENSG00000234912	SKCM
ENSG00000214432	SKCM
ENSG00000261475	SKCM
ENSG00000287250	SKCM
ENSG00000259093	SKCM
ENSG00000285825	SKCM
ENSG00000289473	SKCM
ENSG00000249792	SKCM
ENSG00000279717	SKCM
ENSG00000273319	SKCM
ENSG00000221990	SKCM
ENSG00000231764	SKCM
ENSG00000242125	SKCM
ENSG00000180869	SKCM
ENSG00000257126	SKCM
ENSG00000287502	SKCM
ENSG00000250266	SKCM
ENSG00000283638	COAD
ENSG00000241743	COAD
ENSG00000280058	COAD
ENSG00000224078	PAN_CANCER
ENSG00000231768	PAN_CANCER
ENSG00000236295	PAN_CANCER
ENSG00000241743	PAN_CANCER
ENSG00000242125	PAN_CANCER
ENSG00000245532	PAN_CANCER
ENSG00000251562	PAN_CANCER
ENSG00000260464	PAN_CANCER
ENSG00000261441	PAN_CANCER
ENSG00000269900	PAN_CANCER
ENSG00000270022	PAN_CANCER
ENSG00000270103	PAN_CANCER
ENSG00000270332	PAN_CANCER
ENSG00000272455	PAN_CANCER
ENSG00000285646	PAN_CANCER
ENSG00000266913	PAN_CANCER
ENSG00000283696	PAN_CANCER
ENSG00000178977	PAN_CANCER
ENSG00000258798	PAN_CANCER
ENSG00000289079	PAN_CANCER
ENSG00000286289	PAN_CANCER
ENSG00000276063	PAN_CANCER
ENSG00000224057	PAN_CANCER
ENSG00000289117	PAN_CANCER
ENSG00000279137	PAN_CANCER
ENSG00000265758	PAN_CANCER
ENSG00000258819	PAN_CANCER
ENSG00000172965	PAN_CANCER
ENSG00000274331	PAN_CANCER
ENSG00000233086	PAN_CANCER
ENSG00000248360	PAN_CANCER
ENSG00000286171	PAN_CANCER
ENSG00000234817	PAN_CANCER
ENSG00000253712	PAN_CANCER
ENSG00000233123	PAN_CANCER
ENSG00000279602	PAN_CANCER
ENSG00000237775	PAN_CANCER
ENSG00000270996	PAN_CANCER
ENSG00000214432	PAN_CANCER
ENSG00000261039	PAN_CANCER
ENSG00000280024	PAN_CANCER
ENSG00000234244	PAN_CANCER
ENSG00000233554	PAN_CANCER
ENSG00000279717	PAN_CANCER
ENSG00000261889	PAN_CANCER
ENSG00000245522	PAN_CANCER
ENSG00000260070	PAN_CANCER
ENSG00000228799	PAN_CANCER
ENSG00000248203	PAN_CANCER
ENSG00000253377	PAN_CANCER
ENSG00000261713	PAN_CANCER
ENSG00000249815	PAN_CANCER
ENSG00000287951	PAN_CANCER
ENSG00000237664	PAN_CANCER
ENSG00000231764	PAN_CANCER
ENSG00000226935	PAN_CANCER
ENSG00000260260	PAN_CANCER
ENSG00000284652	PAN_CANCER
ENSG00000241743	READ
ENSG00000229404	READ
ENSG00000287859	STAD
ENSG00000272455	UCEC

### Sheet: ExInAtorPS_summary_for_lncRNA_d
cancer_cohort	q_value	no_of_hits	CLC_hits	fisher_test_pval	odds_ratio	hits_gene_ids	CLC_hits_gene_ids
AML	0.1	0	0	1	0
BLAD	0.1	0	0	1	0
BLCA	0.1	25	10	5.87484e-05	6.281	ENSG00000280594,ENSG00000288810,ENSG00000283696,ENSG00000285646,ENSG00000270103,ENSG00000234817,ENSG00000289048,ENSG00000270022,ENSG00000269900,ENSG00000229606,ENSG00000224863,ENSG00000278921,ENSG00000289112,ENSG00000286511,ENSG00000288006,ENSG00000269893,ENSG00000230937,ENSG00000285647,ENSG00000236581,ENSG00000260464,ENSG00000285094,ENSG00000258717,ENSG00000233922,ENSG00000249306,ENSG00000182057	ENSG00000280594,ENSG00000270022,ENSG00000269900,ENSG00000278921,ENSG00000269893,ENSG00000230937,ENSG00000236581,ENSG00000285094,ENSG00000233922,ENSG00000182057
BRCA	0.1	27	7	0.00795241	3.59857	ENSG00000236295,ENSG00000251562,ENSG00000261441,ENSG00000270022,ENSG00000270103,ENSG00000283696,ENSG00000260464,ENSG00000231768,ENSG00000272455,ENSG00000178977,ENSG00000288996,ENSG00000289117,ENSG00000269900,ENSG00000245522,ENSG00000276269,ENSG00000273142,ENSG00000258819,ENSG00000254290,ENSG00000254934,ENSG00000251511,ENSG00000245532,ENSG00000232884,ENSG00000289322,ENSG00000288810,ENSG00000284678…	ENSG00000251562,ENSG00000270022,ENSG00000231768,ENSG00000178977,ENSG00000269900,ENSG00000273142,ENSG00000245532
CHOL	0.1	0	0	1	0
EAC	0.1	0	0	1	0
EDOC	0.1	0	0	1	0
GBM	0.1	0	0	1	0
HAEM	0.1	0	0	1	0
HGSOC	0.1	0	0	1	0
HNSC	0.1	0	0	1	0
KICH	0.1	0	0	1	0
KIRC	0.1	2	2	0.00994471	Inf	ENSG00000245532,ENSG00000251562	ENSG00000245532,ENSG00000251562
KIRP	0.1	0	0	1	0
LCNEC	0.1	2	0	1	0	ENSG00000241743,ENSG00000286831
LGG	0.1	0	0	1	0
LGSOC	0.1	0	0	1	0
LIHC	0.1	1	0	1	0	ENSG00000287667
LUAD	0.1	11	4	0.012491	5.85416	ENSG00000224057,ENSG00000241743,ENSG00000251562,ENSG00000245532,ENSG00000260464,ENSG00000263609,ENSG00000269900,ENSG00000269220,ENSG00000257126,ENSG00000286782,ENSG00000283036	ENSG00000224057,ENSG00000251562,ENSG00000245532,ENSG00000269900
LUG	0.1	3	0	1	0	ENSG00000288880,ENSG00000289446,ENSG00000286290
LUSC	0.1	3	1	0.250038	4.97236	ENSG00000241743,ENSG00000270103,ENSG00000267080	ENSG00000267080
LYMP	0.1	5	2	0.129954	4.4565	ENSG00000265206,ENSG00000288730,ENSG00000245532,ENSG00000285717,ENSG00000245812	ENSG00000265206,ENSG00000245532
MESO	0.1	1	0	1	0	ENSG00000259730
MYEL	0.1	0	0	1	0
NEPH	0.1	2	2	0.018798	Inf	ENSG00000258791,ENSG00000267100	ENSG00000258791,ENSG00000267100
NEURO	0.1	0	0	1	0
OVAR	0.1	0	0	1	0
PAAD	0.1	0	0	1	0
PRAD	0.1	3	2	0.0429687	14.0246	ENSG00000272455,ENSG00000270022,ENSG00000231768	ENSG00000270022,ENSG00000231768
SARC	0.1	1	0	1	0	ENSG00000264108
SKCM	0.1	21	7	0.00184252	5.05003	ENSG00000224078,ENSG00000229893,ENSG00000261441,ENSG00000261455,ENSG00000234912,ENSG00000214432,ENSG00000261475,ENSG00000287250,ENSG00000259093,ENSG00000285825,ENSG00000289473,ENSG00000249792,ENSG00000279717,ENSG00000273319,ENSG00000221990,ENSG00000231764,ENSG00000242125,ENSG00000180869,ENSG00000257126,ENSG00000287502,ENSG00000250266	ENSG00000224078,ENSG00000229893,ENSG00000234912,ENSG00000231764,ENSG00000242125,ENSG00000180869,ENSG00000250266
TGCT	0.1	0	0	1	0
COAD	0.1	3	0	1	0	ENSG00000283638,ENSG00000241743,ENSG00000280058
PAN_CANCER	0.1	58	18	1.17208e-06	4.78733	ENSG00000224078,ENSG00000231768,ENSG00000236295,ENSG00000241743,ENSG00000242125,ENSG00000245532,ENSG00000251562,ENSG00000260464,ENSG00000261441,ENSG00000269900,ENSG00000270022,ENSG00000270103,ENSG00000270332,ENSG00000272455,ENSG00000285646,ENSG00000266913,ENSG00000283696,ENSG00000178977,ENSG00000258798,ENSG00000289079,ENSG00000286289,ENSG00000276063,ENSG00000224057,ENSG00000289117,ENSG00000279137…	ENSG00000224078,ENSG00000231768,ENSG00000242125,ENSG00000245532,ENSG00000251562,ENSG00000269900,ENSG00000270022,ENSG00000178977,ENSG00000224057,ENSG00000172965,ENSG00000233086,ENSG00000248360,ENSG00000233554,ENSG00000228799,ENSG00000261713,ENSG00000249815,ENSG00000231764,ENSG00000226935
READ	0.1	2	1	0.178706	9.67516	ENSG00000241743,ENSG00000229404	ENSG00000229404
STAD	0.1	1	0	1	0	ENSG00000287859
UCEC	0.1	1	0	1	0	ENSG00000272455
UCESC	0.1	0	0	1	0

### Sheet: Exonic_background_ratio
gene_id	ex_sum	bkg_sum	ex_len	bkg_len	cancer_name	log2_ratio
ENSG00000285646	35	89	2647	22041	BLCA	1.71131
ENSG00000270103	9	76	131	20000	BLCA	4.17629
ENSG00000224863	12	64	1620	22277	BLCA	1.36645
ENSG00000260464	16	30	1739	20000	BLCA	2.61678
ENSG00000288810	17	68	1332	20000	BLCA	1.90833
ENSG00000283696	16	135	836	32596	BLCA	2.20823
ENSG00000230937	32	76	3195	20428	BLCA	1.42873
ENSG00000285094	35	84	4728	27066	BLCA	1.25415
ENSG00000236581	26	251	5611	102861	BLCA	0.925191
ENSG00000258717	11	65	722	22809	BLCA	2.41852
ENSG00000288006	13	99	1701	34514	BLCA	1.41381
ENSG00000229606	14	78	1090	23328	BLCA	1.94162
ENSG00000280594	41	105	2495	35059	BLCA	2.45598
ENSG00000233922	36	55	5919	23677	BLCA	1.38863
ENSG00000182057	21	52	4456	22694	BLCA	1.04037
ENSG00000270022	13	62	664	20000	BLCA	2.65892
ENSG00000269893	34	38	6612	20000	BLCA	1.43638
ENSG00000289112	11	43	557	20000	BLCA	3.19935
ENSG00000278921	12	36	1396	20000	BLCA	2.25567
ENSG00000249306	24	425	4124	164288	BLCA	1.16968
ENSG00000234817	18	84	2277	36237	BLCA	1.76986
ENSG00000285647	6	59	1090	24055	BLCA	1.16626
ENSG00000286511	13	100	2347	44836	BLCA	1.31235
ENSG00000289048	18	88	851	20189	BLCA	2.27876
ENSG00000269900	9	67	268	20000	BLCA	3.32546
ENSG00000272455	14	154	247	20000	BRCA	2.87991
ENSG00000270103	13	148	131	20000	BRCA	3.74528
ENSG00000284678	11	139	571	26309	BRCA	1.86641
ENSG00000260464	23	117	1739	20000	BRCA	1.17687
ENSG00000288810	16	165	1332	20000	BRCA	0.542012
ENSG00000283696	40	301	836	32596	BRCA	2.37336
ENSG00000231768	52	144	2834	20467	BRCA	1.3829
ENSG00000245522	36	126	2262	21792	BRCA	1.46077
ENSG00000254934	9	175	749	29664	BRCA	1.02632
ENSG00000245532	273	193	20247	20000	BRCA	0.482592
ENSG00000251562	203	219	8785	20000	BRCA	1.07743
ENSG00000276269	23	289	467	20000	BRCA	1.76907
ENSG00000258819	40	99	3394	22282	BRCA	1.40739
ENSG00000261441	38	117	1109	20000	BRCA	2.55023
ENSG00000178977	39	155	1929	21320	BRCA	1.47556
ENSG00000236295	42	101	2973	20334	BRCA	1.50801
ENSG00000232884	57	623	5353	90856	BRCA	0.634964
ENSG00000289322	9	137	1089	20000	BRCA	0.270817
ENSG00000270022	20	105	664	20000	BRCA	2.52036
ENSG00000288996	25	112	1213	20000	BRCA	1.87985
ENSG00000251511	20	136	993	22716	BRCA	1.75024
ENSG00000289117	11	204	297	20000	BRCA	1.8604
ENSG00000237775	39	163	3101	23126	BRCA	0.835384
ENSG00000273142	49	130	3218	20000	BRCA	1.22811
ENSG00000286171	8	160	156	20000	BRCA	2.68038
ENSG00000254290	37	137	2126	20000	BRCA	1.34521
ENSG00000269900	15	228	268	20000	BRCA	2.29562
ENSG00000245532	197	67	20247	20000	KIRC	1.53825
ENSG00000251562	73	55	8785	20000	KIRC	1.59535
ENSG00000286831	17	55	1951	23878	LCNEC	1.9195
ENSG00000241743	659	145	275306	94533	LCNEC	0.642079
ENSG00000287667	3	1	1828	26387	LIHC	5.43645
ENSG00000260464	15	90	1739	20000	LUAD	0.938708
ENSG00000245532	221	125	20247	20000	LUAD	0.80441
ENSG00000251562	114	104	8785	20000	LUAD	1.31934
ENSG00000257126	138	1152	4038	49231	LUAD	0.546454
ENSG00000263609	32	650	241	21932	LUAD	2.16356
ENSG00000269220	30	117	1764	20000	LUAD	1.5396
ENSG00000283036	19	126	1019	22694	LUAD	1.74773
ENSG00000224057	24	177	2806	26163	LUAD	0.338298
ENSG00000286782	14	55	1451	20517	LUAD	1.8477
ENSG00000269900	11	105	268	20000	LUAD	2.96681
ENSG00000241743	4798	1231	275306	94533	LUAD	0.420456
ENSG00000288880	10	17	700	22444	LUG	4.2373
ENSG00000286290	12	130	1010	54680	LUG	2.32118
ENSG00000289446	17	13	925	22638	LUG	5.00017
ENSG00000270103	7	57	131	20000	LUSC	4.22875
ENSG00000267080	17	47	2620	21726	LUSC	1.58466
ENSG00000241743	2703	703	275306	94533	LUSC	0.400819
ENSG00000245532	31	6	20247	20000	LYMP	2.35153
ENSG00000288730	39	232	132	20000	LYMP	4.67074
ENSG00000265206	41	5	1302	20000	LYMP	6.97682
ENSG00000245812	12	21	2953	29816	LYMP	2.52848
ENSG00000285717	9	25	2179	68498	LYMP	3.50039
ENSG00000259730	2	1	325	24350	MESO	7.22734
ENSG00000258791	3	16	2914	29513	NEPH	0.92524
ENSG00000267100	9	15	1047	20000	NEPH	3.5187
ENSG00000272455	9	8	247	20000	PRAD	6.50927
ENSG00000231768	13	14	2834	20467	PRAD	2.74547
ENSG00000270022	5	11	664	20000	PRAD	3.77517
ENSG00000264108	7	103	211	26013	SARC	3.0667
ENSG00000242125	20	67	2776	20430	SKCM	1.13545
ENSG00000180869	29	92	2473	23417	SKCM	1.57764
ENSG00000285825	19	81	2369	22091	SKCM	1.12919
ENSG00000257126	81	594	4038	49231	SKCM	0.733385
ENSG00000259093	31	744	1344	59878	SKCM	0.892458
ENSG00000224078	1646	3544	104335	264224	SKCM	0.234124
ENSG00000261441	12	111	1109	20000	SKCM	0.963215
ENSG00000214432	25	124	1487	22249	SKCM	1.59292
ENSG00000261475	40	420	1082	23615	SKCM	1.05561
ENSG00000234912	21	153	4079	23816	SKCM	-0.319427
ENSG00000279717	54	312	2580	20000	SKCM	0.424042
ENSG00000287250	16	98	1154	20286	SKCM	1.52106
ENSG00000287502	4	64	312	20000	SKCM	2.00231
ENSG00000250266	60	688	3314	61985	SKCM	0.705899
ENSG00000221990	12	83	1347	20000	SKCM	1.1021
ENSG00000249792	18	280	511	20000	SKCM	1.33117
ENSG00000229893	31	82	1190	24503	SKCM	2.96057
ENSG00000231764	186	461	16575	55024	SKCM	0.421588
ENSG00000273319	19	39	2904	20000	SKCM	1.74641
ENSG00000261455	20	124	1671	20000	SKCM	0.948948
ENSG00000289473	16	219	1163	25143	SKCM	0.659447
ENSG00000280058	37	236	1172	20000	COAD	1.41977
ENSG00000241743	3683	1050	275306	94533	COAD	0.268346
ENSG00000283638	110	248	3863	21316	COAD	1.29131
ENSG00000272455	69	1057	247	20000	PAN_CANCER	2.40211
ENSG00000284652	123	1060	1765	20000	PAN_CANCER	0.394926
ENSG00000285646	274	1246	2647	22041	PAN_CANCER	0.872703
ENSG00000242125	208	918	2776	20430	PAN_CANCER	0.737699
ENSG00000270103	60	1061	131	20000	PAN_CANCER	3.10997
ENSG00000260464	122	1057	1739	20000	PAN_CANCER	0.408648
ENSG00000283696	130	2342	836	32596	PAN_CANCER	1.11389
ENSG00000231768	288	1065	2834	20467	PAN_CANCER	0.965675
ENSG00000234244	164	4753	1030	43189	PAN_CANCER	0.532877
ENSG00000286289	255	1423	3393	24958	PAN_CANCER	0.398502
ENSG00000245522	140	884	2262	21792	PAN_CANCER	0.609508
ENSG00000245532	1762	1137	20247	20000	PAN_CANCER	0.614274
ENSG00000251562	851	1270	8785	20000	PAN_CANCER	0.609288
ENSG00000280024	107	2822	427	20000	PAN_CANCER	0.828585
ENSG00000274331	218	1881	1708	20000	PAN_CANCER	0.44052
ENSG00000276063	54	1045	494	20000	PAN_CANCER	1.06495
ENSG00000258819	229	1032	3394	22282	PAN_CANCER	0.542797
ENSG00000258798	24	998	151	21686	PAN_CANCER	1.78814
ENSG00000224078	11657	27453	104335	264224	PAN_CANCER	0.104771
ENSG00000261441	130	972	1109	20000	PAN_CANCER	1.27022
ENSG00000214432	109	1094	1487	22249	PAN_CANCER	0.576051
ENSG00000261713	295	2089	3397	28793	PAN_CANCER	0.259359
ENSG00000260260	59	948	614	20000	PAN_CANCER	1.01952
ENSG00000261889	33	1346	290	20000	PAN_CANCER	0.757735
ENSG00000178977	158	990	1929	21320	PAN_CANCER	0.818778
ENSG00000279602	132	1072	1304	20000	PAN_CANCER	0.917289
ENSG00000265758	89	4199	730	65150	PAN_CANCER	0.919628
ENSG00000266913	60	2505	834	45307	PAN_CANCER	0.379838
ENSG00000279717	241	1443	2580	20000	PAN_CANCER	0.372591
ENSG00000228799	236	3161	1449	24254	PAN_CANCER	0.321571
ENSG00000270996	72	1553	713	20000	PAN_CANCER	0.379037
ENSG00000172965	810	12528	11308	208565	PAN_CANCER	0.253991
ENSG00000236295	339	1674	2973	20334	PAN_CANCER	0.46996
ENSG00000226935	105	1810	870	20168	PAN_CANCER	0.42738
ENSG00000237664	41	1483	455	22302	PAN_CANCER	0.438412
ENSG00000270022	95	831	664	20000	PAN_CANCER	1.78382
ENSG00000248360	176	29647	1330	313994	PAN_CANCER	0.487
ENSG00000249815	260	22211	2030	253730	PAN_CANCER	0.549052
ENSG00000287951	94	1238	1409	20496	PAN_CANCER	0.143392
ENSG00000248203	46	1662	485	24632	PAN_CANCER	0.491263
ENSG00000234817	157	2224	2277	36237	PAN_CANCER	0.167937
ENSG00000289117	43	1425	297	20000	PAN_CANCER	1.02291
ENSG00000237775	212	1193	3101	23126	PAN_CANCER	0.406252
ENSG00000261039	96	2496	672	25485	PAN_CANCER	0.544604
ENSG00000260070	67	1197	705	20000	PAN_CANCER	0.667115
ENSG00000224057	177	1612	2806	26163	PAN_CANCER	0.0339106
ENSG00000231764	1818	5846	16575	55024	PAN_CANCER	0.0459545
ENSG00000233123	185	1724	2426	23337	PAN_CANCER	0.0458051
ENSG00000286171	31	1463	156	20000	PAN_CANCER	1.44179
ENSG00000253377	245	9774	1960	102552	PAN_CANCER	0.391263
ENSG00000253712	49	3548	208	27361	PAN_CANCER	0.861313
ENSG00000233554	218	1326	3282	28491	PAN_CANCER	0.513178
ENSG00000269900	63	1244	268	20000	PAN_CANCER	1.91813
ENSG00000233086	402	6405	3312	64244	PAN_CANCER	0.283856
ENSG00000289079	284	7757	1423	52076	PAN_CANCER	0.422075
ENSG00000270332	783	1948	8134	26730	PAN_CANCER	0.401513
ENSG00000279137	165	1357	1597	20000	PAN_CANCER	0.606681
ENSG00000241743	28279	8515	275306	94533	PAN_CANCER	0.189507
ENSG00000229404	31	86	4369	33018	READ	1.44581
ENSG00000241743	1003	243	275306	94533	READ	0.503147
ENSG00000287859	8	12	2091	20253	STAD	2.69091
ENSG00000272455	11	114	247	20000	UCEC	2.96589
